# Engineering ATP Import in Yeast Uncovers a Synthetic Route to Extend Cellular Lifespan

**DOI:** 10.1101/2025.04.14.648769

**Authors:** Naci Oz, Hetian Su, Vedat Sari, Praveen Patnaik, Rohil Hameed, Jong Hee Song, Derek C. Prosser, Vyacheslav M. Labunskyy, Vadim N. Gladyshev, Nan Hao, Alaattin Kaya

## Abstract

Mitochondrial dysfunction and declining ATP production are common features of aging, yet whether ATP availability itself directly regulates cellular lifespan. However, the causal relationship between cellular ATP homeostasis and aging has not been established. Here, we developed a synthetic system to manipulate intracellular ATP independently of endogenous energy production by expressing a plasma membrane–targeted nucleotide transporter, *NTT1*, from the intracellular parasite *Encephalitozoon cuniculi* in *Saccharomyces cerevisiae*. *NTT1* expression depleted intracellular ATP in the absence of extracellular ATP, whereas ATP supplementation produced robust *NTT1*-dependent ATP uptake and increased intracellular ATP abundance. ATP availability strongly influenced replicative lifespan: ATP depletion shortened lifespan, whereas ATP supplementation restored and extended lifespan in NTT1-expressing cells. Unexpectedly, extracellular ATP also extended lifespan in wild-type cells that lack ATP import, revealing an *NTT1*-independent response to extracellular ATP. Transcriptomic analyses showed that *NTT1*- mediated ATP import suppresses glucose uptake, carbohydrate catabolism, mitochondrial respiration, and autophagy, whereas extracellular ATP elicits a distinct transcriptional response in wild-type cells involving metabolic, mitochondrial, and signaling pathways. Single-cell aging analyses further showed that ATP supplementation extends lifespan across distinct aging trajectories and shifts cells away from the mitochondrial dysfunction–associated aging state. Finally, experiments in cells lacking mitochondrial DNA separated these effects mechanistically: *NTT1*-associated lifespan phenotypes and high-ATP toxicity required functional mitochondria, whereas extracellular ATP extended lifespan in wild-type cells independently of mitochondrial respiration. Together, these findings demonstrate that ATP availability is a direct regulator of cellular aging and reveal distinct metabolic and extracellular ATP-responsive routes through which cellular energy state influences longevity.

**Significance:** Cellular energy homeostasis is a crucial factor in determining the health and longevity of organisms. While intracellular ATP levels are tightly regulated, the idea that cells can directly take in extracellular ATP to influence metabolism has not been thoroughly explored. In this study, we engineered yeast cells to import external ATP and demonstrated that this approach significantly alters mitochondrial function, metabolic flow, and aging processes. Our findings show that ATP uptake inhibits catabolic pathways and modulates mitochondrial bioenergetics function, thereby extending cellular lifespan through a novel and non-traditional mechanism. This research reveals an unexpected degree of metabolic flexibility and introduces a synthetic biology-based method to reprogram energy metabolism and longevity. The principles established in this study provide a new framework for understanding the role of cellular bioenergetics in aging, highlighting how the modulation of ATP availability can impact metabolic states and lifespan regulation.
