## Supplementary material for "Engineering ATP Import in Yeast Uncovers a Synthetic Route to Extend Cellular Lifespan": SIle S1

### Sheet: Figure2b_QUEEN_Ratio_in_Glucose
wt	wt_ATP	NTT1	NTT1_ATP			Comparison	p-value
0.215941	0.944439	0.423508	0.725496			wt vs wt_ATP	< 2.22e-16
0.21955	0.941654	0.460831	0.792964			wt vs wt_NTT1	8.7e-06
0.243466	0.935482	0.643717	0.669601			wt vs wt_NTT1_ATP	7.5e-09
0.246168	0.932801	0.45374	0.642002			wt_ATP vs wt_NTT1	< 2.22e-16
0.248764	0.928881	0.359701	0.672741			wt_ATP vs wt_NTT1_ATP	7.3e-06
0.249081	0.928561	0.636477	0.797644			wt_NTT1 vs wt_NTT1_ATP	< 2.22e-16
0.252191	0.922524	0.489782	0.666253
0.258354	0.910017	0.606663	0.662361
0.261888	0.9065	0.505683	0.685105
0.26742	0.906075	0.494625	0.750661
0.271405	0.901857	0.62161	0.748728
0.273722	0.899573	0.483782	0.765037
0.275788	0.896613	0.570631	0.354717
0.281371	0.885284	0.785502	0.697179
0.299152	0.88361	0.515378	0.763563
0.303202	0.877465	0.53316	0.85718
0.303564	0.873437	0.394249	0.647045
0.307227	0.869045	0.721396	0.600598
0.310534	0.867809	0.691481	0.674477
0.312543	0.865771	0.56105	0.653929
0.315027	0.864796	0.680414	0.648796
0.316946	0.861271	0.499956	0.616017
0.317693	0.854358	0.5345	0.733191
0.319147	0.852633	0.443432	0.697559
0.320645	0.851284	0.603258	0.725045
0.325869	0.848333	0.48342	0.643394
0.328807	0.846632	0.645428	0.668797
0.331033	0.83994	0.558557	0.542888
0.332221	0.835968	0.416806	0.80917
0.332428	0.828329	0.407684	0.456393
0.335062	0.827803	0.645574	0.704125
0.33665	0.827509	0.64079	0.783308
0.339746	0.826942	0.447342	0.772321
0.339896	0.824479	0.42824	0.818091
0.340153	0.820285	0.403069	0.714708
0.34822	0.820253	0.507736	0.651797
0.355328	0.817976	0.447494	0.760589
0.358756	0.814486	0.334295	0.701849
0.35892	0.814429	0.523803	0.513593
0.364191	0.813007	0.556475	0.911035
0.364337	0.81168	0.631455	0.868513
0.367288	0.810749	0.618078	0.683138
0.372865	0.808773	0.311925	0.458928
0.378131	0.806208	0.593634	0.689028
0.384717	0.806113	0.575513	0.802671
0.387639	0.800134	0.760568	0.801339
0.387779	0.79754	0.605042	0.866204
0.391446	0.79717	0.52449	0.777597
0.392273	0.796857	0.65435	0.827723
0.394484	0.793413	0.636716	0.80367
0.394859	0.792567	0.444082	0.523354
0.395339	0.79188	0.59869	0.629411
0.397059	0.789744	0.515083	0.685891
0.397129	0.789477	0.463284	0.645124
0.399028	0.789124	0.648348	0.686183
0.400497	0.789123	0.568126	0.669759
0.401162	0.78888	0.606223	0.65075
0.401758	0.785305	0.572274	0.504881
0.403438	0.783924	0.617736	0.79235
0.406153	0.782131	0.581484	0.824124
0.409155	0.781156	0.600379	0.675659
0.413037	0.780352	0.552902	0.675506
0.413726	0.779662	0.535055	0.815837
0.415359	0.779128	0.460365	0.623478
0.416705	0.778971	0.57751	0.719305
0.41886	0.777565	0.532301	0.73709
0.419598	0.775626	0.45734	0.682694
0.419822	0.774228	0.542734	0.425302
0.421935	0.772348	0.614274	0.625727
0.422156	0.771006	0.41799	0.691629
0.424593	0.770732	0.471045	0.716265
0.426363	0.770031	0.449921	0.770967
0.427399	0.765116	0.467986	0.675122
0.432077	0.763881	0.669993	0.655582
0.432579	0.762175	0.795533	0.375786
0.432913	0.760264	0.506024	0.640262
0.4346	0.756305	0.527792	0.631892
0.43533	0.755949	0.471872	0.75205
0.438194	0.755203	0.442647	0.702697
0.438551	0.754755	0.526443	0.627979
0.44076	0.753754	0.594375	0.477213
0.445312	0.75367	0.571336	0.777293
0.449511	0.753134	0.387932	0.534038
0.454289	0.753031	0.68679	0.518524
0.454372	0.752401	0.439312	0.735981
0.454542	0.75222	0.533163	0.753195
0.454818	0.751382	0.693357	0.909711
0.46104	0.750681	0.453339	0.726499
0.461129	0.746525	0.47863	0.721927
0.463068	0.744161	0.457917	0.578293
0.465712	0.744151	0.484526	0.735586
0.473187	0.744055	0.620048	0.71738
0.474412	0.743101	0.565594	0.644812
0.475174	0.739605	0.617904	0.710014
0.477203	0.73512	0.617156	0.753563
0.478956	0.734754	0.497491	0.790863
0.482964	0.734278	0.466073	0.726499
0.484412	0.734168	0.775649	0.643908
0.488045	0.732831	0.411513	0.745034
0.493492	0.731347	0.626021	0.780125
0.493616	0.731201	0.727485	0.711899
0.494214	0.728609	0.625368	0.874851
0.496252	0.727798	0.491435	0.787949
0.496462	0.727497	0.59595	0.898832
0.496877	0.727339	0.609371	0.647459
0.497846	0.727209	0.423178	0.370658
0.498788	0.726012	0.348137	0.636072
0.502953	0.723718	0.372022	0.625869
0.504802	0.722724	0.277962	0.679945
0.505135	0.719437	0.394056	0.632397
0.507233	0.718662	0.532223	0.687516
0.509698	0.718636	0.564128	0.659769
0.511791	0.717425	0.370184	0.755746
0.513426	0.714623	0.475861	0.818148
0.513736	0.711775	0.415541	0.774339
0.515491	0.710975	0.505362	0.770064
0.516521	0.710496	0.512595	0.463024
0.517047	0.70963	0.405536	0.706904
0.517746	0.709628	0.339432	0.784808
0.518203	0.709171	0.506845	0.777076
0.521251	0.709158	0.453866	0.794371
0.52128	0.707258	0.486759	0.764042
0.524268	0.705946	0.437533	0.678697
0.526054	0.70518	0.353792	0.59689
0.526722	0.704769	0.467745	0.806428
0.528644	0.704292	0.399931	0.697178
0.530258	0.704127	0.292277	0.857175
0.530591	0.703355	0.359892	0.64735
0.536554	0.702564	0.502126	0.746957
0.544401	0.702374	0.46944	0.589354
0.54616	0.701898	0.485297	0.651552
0.54694	0.701746	0.504292	0.386556
0.547065	0.700796	0.495027	0.769203
0.548997	0.699497	0.484185	0.740506
0.54904	0.698411	0.545835	0.666639
0.549725	0.698133	0.531174	0.772043
0.550496	0.696359	0.584915	0.640694
0.555047	0.695675	0.467437	0.762865
0.557067	0.694411	0.417606	0.687069
0.558819	0.690349	0.474067	0.684374
0.566112	0.688062	0.390592	0.681082
0.566678	0.686239	0.386495	0.738608
0.569341	0.685635	0.53832	0.511037
0.570558	0.683599	0.386695	0.720868
0.572119	0.679575	0.450155	0.646999
0.573026	0.678516	0.332962	0.714789
0.580423	0.677831	0.412849	0.737097
0.580969	0.674756	0.455848	0.676666
0.581663	0.673458	0.519385	0.707741
0.581881	0.67034	0.547562	0.74793
0.58411	0.664985	0.478862	0.704507
0.589323	0.664511	0.517681	0.745247
0.592515	0.664464	0.447362	0.643607
0.592707	0.662317	0.56178	0.711608
0.598321	0.66055	0.493525	0.674721
0.598416	0.656329	0.587884	0.815445
0.599259	0.652096	0.692625	0.613491
0.600108	0.652095	0.713086	0.360762
0.600667	0.641515	0.690209	0.717644
0.601095	0.636956	0.376236	0.719853
0.601239	0.635018	0.375983	0.849042
0.602059	0.633121	0.414183	0.662001
0.603657	0.628531	0.485437	0.623304
0.605815	0.628315	0.361349	0.714179
0.608234	0.622542	0.670867	0.6557
0.614454	0.622261	0.481246	0.631644
0.616476	0.616635	0.592065	0.635809
0.616514	0.61379	0.586608	0.685978
0.6209	0.607946	0.416976	0.6413
0.622961	0.601235	0.503819	0.710417
0.623734		0.469452	0.741082
0.624807		0.462149	0.650985
0.624813		0.573455	0.806792
0.626854		0.348065	0.834793
0.627016		0.665839	0.676449
0.628319		0.61443	0.687159
0.629571		0.514099	0.784717
0.62961		0.510497	0.7538
0.631244		0.421497	0.859562
0.631664		0.47564	0.729672
0.632486		0.37502	0.716353
0.633066		0.666238	0.783872
0.634215		0.818627	0.748366
0.637151		0.402027	0.458445
0.638163		0.345087	0.783418
0.640899		0.347172	0.430328
0.642481		0.381758	0.704691
0.642515		0.445297	0.810689
0.642548		0.432403	0.767693
0.644218		0.31604	0.669296
0.645326		0.525373
0.64602		0.435684
0.64633		0.467808
0.646893		0.51182
0.648729		0.321909
0.650459		0.371698
0.651183		0.370923
0.652291		0.270539
0.655153		0.287617
0.658014		0.273624
0.658499		0.436431
0.66052		0.277303
0.661029		0.360672
0.664165		0.536345
0.664827		0.58914
0.665259		0.587267
0.66849		0.446741
0.671335		0.435331
0.671724		0.451113
0.671756		0.380593
0.674515		0.360107
0.675416		0.399934
0.675986		0.242774
0.677693		0.345785
0.678211		0.341138
0.679124		0.388835
0.681499		0.2995
0.681944		0.471505
0.683279		0.575611
0.684545		0.504699
0.68842		0.560553
0.689213		0.499274
0.694155		0.519782
0.694244		0.300894
0.694894		0.601652
0.69503		0.600474
0.699524		0.342674
0.699574		0.333627
0.699774		0.569822
0.701164		0.51363
0.702478		0.461262
0.702852		0.450695
0.705103		0.300559
0.705976		0.369242
0.70659		0.424934
0.70739		0.391342
0.708902		0.638311
0.710131		0.422339
0.713671		0.314005
0.715987		0.459192
0.719867		0.392518
0.722685		0.427789
0.724285		0.529577
0.724455		0.400681
0.727311		0.390539
0.728248		0.360887
0.728305		0.628017
0.728725		0.383336
0.729949		0.459826
0.732722		0.493801
0.732971		0.337414
0.733232		0.417196
0.735564		0.365829
0.735866		0.424824
0.737824		0.400042
0.739123		0.441077
0.739969		0.509574
0.742384		0.513028
0.746059		0.411145
0.749432		0.437221
0.750246		0.378264
0.751202		0.434815
0.751909		0.374474
0.752141		0.496793
0.753416		0.374688
0.754289		0.327363
0.755981		0.316076
0.764385		0.372542
0.765009		0.397391
0.769117		0.470678
0.775172		0.475906
0.779021		0.428416
0.77926		0.335035
0.780389		0.329917
0.782349		0.382698
0.783613		0.346759
0.785797		0.782829
0.788201		0.596322
0.792883		0.349077
0.793068		0.327195
0.795713		0.44431
0.802576		0.303275
0.805004		0.393
0.808913		0.282561
0.814638		0.304995
0.821947		0.380819
0.823279		0.472488
0.823578		0.424068
0.824113		0.662509
0.82845		0.449155
0.828521		0.306714
0.829309		0.356121
0.829375		0.28059
0.829446		0.387828
0.841525		0.3199
0.842629		0.388269
0.84811		0.328785
0.851853		0.28652
0.853696		0.392948
0.854054		0.531279
0.859305		0.390089
0.860726		0.284173
0.860915		0.289237
0.865268		0.254287
0.875878		0.385149
0.877135		0.49595
0.879156		0.409991
0.891785		0.359043
0.896588		0.345711
0.901162		0.267079
0.904732		0.434264
0.910772		0.33936
0.941597		0.363977
0.942413		0.301148
		0.481625
		0.398652
		0.502084
		0.670345
		0.358138
		0.25622
		0.264401
		0.324686
		0.314252
		0.384
		0.29768
		0.377566
		0.381754
		0.346191
		0.306532
		0.404399
		0.299498
		0.408593
		0.306926
		0.489414
		0.263588
		0.23788
		0.357491
		0.448546
		0.303375
		0.30841
		0.318332
		0.337045
		0.35509
		0.390207
		0.380216
		0.385283
		0.469072
		0.458272
		0.35912
		0.295796
		0.361325
		0.470986
		0.407158
		0.473983
		0.511476
		0.355196
		0.369576
		0.286022
		0.26203
		0.341685
		0.2861
		0.344767
		0.366097
		0.477039
		0.338809
		0.396477
		0.479496
		0.891639
		0.354702
		0.346716
		0.247751
		0.286972
		0.450461
		0.36981
		0.301779
		0.333566
		0.464328
		0.353635
		0.297125
		0.289604
		0.299252
		0.375546
		0.330214
		0.357991
		0.261233
		0.265963
		0.311525
		0.376406
		0.318952
		0.264027
		0.457065
		0.366781
		0.545179
		0.250382
		0.607055
		0.358196
		0.635778
		0.324106
		0.501951
		0.329864
		0.326083
		0.323841
		0.406895
		0.39096
		0.252131
		0.296629
		0.24084
		0.267598
		0.48247
		0.355297
		0.334404
		0.313856
		0.287324
		0.696657
		0.379214
		0.262199
		0.475484
		0.292924
		0.49744
		0.254832
		0.334027
		0.338125
		0.338509
		0.3184
		0.244026
		0.461067
		0.786318
		0.397258
		0.53211
		0.333839
		0.310837
		0.386351
		0.303134
		0.616742
		0.301643
		0.399098
		0.265823
		0.27986
		0.417129
		0.611492
		0.670945
		0.284765
		0.304957
		0.274678
		0.35048
		0.261988
		0.468964
		0.333125
		0.370616
		0.332519
		0.312473
		0.526182
		0.542545
		0.683499
		0.427349
		0.367948
		0.354639
		0.3566
		0.322467
		0.617547
		0.530386
		0.23269

### Sheet: Figure2c_QUEEN_RATIO_in_2DG
control(glucose)	wt	wt_ATP	wt_NTT1	wt_NTT1_ATP			Comparison	p-value
0.215941	0.190936	0.178856	0.169092	0.180673			control vs wt	< 2e-16
0.21955	0.204439	0.185487	0.170306	0.204542			control vs wt_ATP	< 2e-16
0.243466	0.21056	0.185514	0.171189	0.204936			control vs wt_NTT1	< 2e-16
0.246168	0.210777	0.185816	0.172351	0.205434			control vs wt_NTT1_ATP	< 2e-16
0.248764	0.211421	0.188558	0.172861	0.209926			wt vs wt_ATP	0.022
0.249081	0.211553	0.191803	0.173895	0.212548			wt vs wt_NTT1	< 2e-16
0.252191	0.211575	0.192255	0.175679	0.213432			wt vs wt_NTT1_ATP	1
0.258354	0.212673	0.192764	0.1763	0.220146			wt_ATP vs wt_NTT1	9.7e-16
0.261888	0.214993	0.196199	0.180785	0.221295			wt_ATP vs wt_NTT1_ATP	0.118
0.26742	0.215407	0.196208	0.181743	0.224183			wt_NTT1 vs wt_NTT1_ATP	< 2e-16
0.271405	0.217683	0.196393	0.182318	0.224338
0.273722	0.219174	0.197338	0.182977	0.225946
0.275788	0.220124	0.200938	0.186309	0.235016
0.281371	0.22324	0.202295	0.186996	0.236151
0.299152	0.224883	0.203046	0.187234	0.237239
0.303202	0.225428	0.204274	0.188621	0.238296
0.303564	0.226888	0.204657	0.188682	0.238403
0.307227	0.227803	0.204925	0.188743	0.238458
0.310534	0.228125	0.205694	0.188788	0.238685
0.312543	0.22937	0.205992	0.189225	0.240066
0.315027	0.231804	0.205997	0.189487	0.240127
0.316946	0.233387	0.206095	0.190517	0.241282
0.317693	0.234386	0.208921	0.190958	0.242868
0.319147	0.234903	0.209178	0.191961	0.245329
0.320645	0.236274	0.209272	0.192267	0.24613
0.325869	0.236875	0.209521	0.192277	0.246876
0.328807	0.239171	0.209675	0.192331	0.247638
0.331033	0.239215	0.209679	0.192875	0.248467
0.332221	0.23986	0.210361	0.193211	0.249004
0.332428	0.240131	0.21144	0.193228	0.250805
0.335062	0.240181	0.211811	0.193622	0.25103
0.33665	0.241477	0.212203	0.194013	0.251754
0.339746	0.241481	0.212487	0.19405	0.252445
0.339896	0.241534	0.212562	0.195018	0.253022
0.340153	0.241926	0.212751	0.19516	0.255923
0.34822	0.245944	0.213079	0.19526	0.256375
0.355328	0.245973	0.213381	0.195348	0.256554
0.358756	0.248605	0.213388	0.195664	0.256663
0.35892	0.248828	0.213457	0.195706	0.257131
0.364191	0.250767	0.213817	0.196194	0.257569
0.364337	0.251016	0.214634	0.196208	0.258228
0.367288	0.251304	0.215881	0.196446	0.259144
0.372865	0.251962	0.215941	0.196473	0.259324
0.378131	0.253907	0.215974	0.196692	0.260078
0.384717	0.25426	0.216307	0.196902	0.263701
0.387639	0.255661	0.216778	0.197692	0.263847
0.387779	0.25586	0.218166	0.197737	0.263864
0.391446	0.257078	0.218652	0.198617	0.264246
0.392273	0.257219	0.219397	0.198643	0.264383
0.394484	0.257471	0.219542	0.198749	0.264602
0.394859	0.259601	0.219857	0.199002	0.265671
0.395339	0.259992	0.219933	0.199172	0.266498
0.397059	0.260055	0.219981	0.199517	0.266934
0.397129	0.260087	0.220262	0.200692	0.267781
0.399028	0.260751	0.221543	0.20102	0.268196
0.400497	0.261658	0.221883	0.201345	0.270249
0.401162	0.261795	0.221891	0.20142	0.270267
0.401758	0.261808	0.222754	0.201653	0.271249
0.403438	0.263564	0.223404	0.202057	0.27165
0.406153	0.264566	0.223445	0.202221	0.272189
0.409155	0.264644	0.223696	0.202284	0.272551
0.413037	0.264736	0.223959	0.202548	0.272877
0.413726	0.264929	0.225463	0.202945	0.27387
0.415359	0.265466	0.225631	0.203215	0.274562
0.416705	0.265566	0.225999	0.203406	0.274908
0.41886	0.266052	0.226174	0.203575	0.275496
0.419598	0.267073	0.22633	0.20443	0.275689
0.419822	0.26746	0.228878	0.204586	0.276446
0.421935	0.267573	0.228899	0.204712	0.2771
0.422156	0.268516	0.22924	0.204812	0.277294
0.424593	0.269202	0.229418	0.2049	0.277847
0.426363	0.269341	0.229977	0.204928	0.280847
0.427399	0.270035	0.231578	0.205028	0.281279
0.432077	0.271938	0.231917	0.20527	0.281742
0.432579	0.272927	0.232014	0.205807	0.28338
0.432913	0.273627	0.23232	0.206027	0.284241
0.4346	0.274143	0.232572	0.206518	0.285106
0.43533	0.274672	0.232694	0.207459	0.28706
0.438194	0.275285	0.233967	0.207591	0.287065
0.438551	0.27563	0.234152	0.207708	0.28771
0.44076	0.276029	0.234425	0.207721	0.287929
0.445312	0.276036	0.234452	0.208092	0.28891
0.449511	0.276662	0.235655	0.208172	0.290401
0.454289	0.277184	0.236392	0.208358	0.290946
0.454372	0.277876	0.237623	0.208513	0.291004
0.454542	0.278505	0.238575	0.208517	0.291422
0.454818	0.278919	0.238627	0.209254	0.291892
0.46104	0.27893	0.239109	0.209522	0.291925
0.461129	0.280394	0.239188	0.209848	0.293048
0.463068	0.280538	0.239539	0.209963	0.293799
0.465712	0.281305	0.24037	0.21128	0.29394
0.473187	0.281879	0.240455	0.211355	0.296798
0.474412	0.281996	0.240545	0.211955	0.296965
0.475174	0.282552	0.241041	0.212708	0.297424
0.477203	0.283519	0.242271	0.212754	0.299165
0.478956	0.284461	0.243041	0.212996	0.299858
0.482964	0.285154	0.244849	0.213195	0.300228
0.484412	0.286537	0.244927	0.213898	0.300584
0.488045	0.287033	0.245444	0.214076	0.302716
0.493492	0.288881	0.245687	0.214298	0.305042
0.493616	0.289843	0.246935	0.214657	0.308836
0.494214	0.291982	0.247207	0.214967	0.308988
0.496252	0.292521	0.247444	0.21531	0.309381
0.496462	0.293734	0.247575	0.215407	0.311301
0.496877	0.294134	0.247765	0.215455	0.312196
0.497846	0.295008	0.247826	0.215721	0.312208
0.498788	0.296357	0.248569	0.216355	0.312483
0.502953	0.297108	0.248893	0.216708	0.314728
0.504802	0.297389	0.24923	0.216856	0.316529
0.505135	0.298518	0.249603	0.217216	0.318892
0.507233	0.298956	0.249638	0.217229	0.319231
0.509698	0.299093	0.249763	0.217801	0.319427
0.511791	0.299205	0.250469	0.21789	0.320013
0.513426	0.300012	0.251207	0.217898	0.32038
0.513736	0.300326	0.253856	0.218077	0.321831
0.515491	0.301179	0.253908	0.218498	0.32291
0.516521	0.301289	0.254336	0.21915	0.32299
0.517047	0.302162	0.254593	0.219974	0.328082
0.517746	0.302229	0.255929	0.220103	0.33018
0.518203	0.302463	0.256536	0.220729	0.331409
0.521251	0.30297	0.256664	0.220903	0.331657
0.52128	0.303954	0.257177	0.221034	0.333859
0.524268	0.305078	0.258443	0.221482	0.334167
0.526054	0.305366	0.260171	0.22152	0.334201
0.526722	0.306637	0.263171	0.221858	0.336373
0.528644	0.307704	0.265682	0.221867	0.336581
0.530258	0.30861	0.266768	0.221902	0.337168
0.530591	0.308922	0.267849	0.222249	0.337241
0.536554	0.309342	0.268305	0.222313	0.339587
0.544401	0.311272	0.26851	0.222409	0.340546
0.54616	0.313401	0.26944	0.22251	0.340833
0.54694	0.315695	0.272495	0.223827	0.342165
0.547065	0.315764	0.273142	0.224311	0.344944
0.548997	0.316105	0.273642	0.224335	0.345394
0.54904	0.316472	0.275406	0.225021	0.345428
0.549725	0.31752	0.278635	0.22517	0.346943
0.550496	0.320323	0.282843	0.225193	0.347122
0.555047	0.320338	0.283561	0.225196	0.347242
0.557067	0.320863	0.284018	0.225447	0.348309
0.558819	0.322386	0.288591	0.225468	0.348584
0.566112	0.323327	0.29368	0.225969	0.349132
0.566678	0.324052	0.29381	0.226084	0.349737
0.569341	0.325269	0.295245	0.226369	0.351862
0.570558	0.326777	0.296283	0.227136	0.352105
0.572119	0.32904	0.29671	0.227712	0.35288
0.573026	0.329407	0.297902	0.228249	0.352944
0.580423	0.330166	0.299096	0.228378	0.353229
0.580969	0.331729	0.301152	0.228736	0.355253
0.581663	0.332021	0.302144	0.228763	0.355437
0.581881	0.334246	0.303924	0.228953	0.355974
0.58411	0.334729	0.307285	0.228991	0.358263
0.589323	0.335103	0.30903	0.229003	0.358288
0.592515	0.339533	0.313733	0.229265	0.358879
0.592707	0.340129	0.315259	0.229379	0.359413
0.598321	0.342658	0.316095	0.229611	0.359417
0.598416	0.34325	0.316654	0.230267	0.359991
0.599259	0.34393	0.3189	0.230348	0.360714
0.600108	0.346189	0.322405	0.230567	0.361142
0.600667	0.347095	0.323503	0.231935	0.361567
0.601095	0.348219	0.326173	0.231975	0.362515
0.601239	0.351784	0.32669	0.232111	0.362788
0.602059	0.35197	0.326816	0.232652	0.363198
0.603657	0.352106	0.337853	0.232719	0.363831
0.605815	0.352337	0.338989	0.233074	0.363939
0.608234	0.352957	0.343771	0.233302	0.365876
0.614454	0.353089	0.345796	0.233606	0.368962
0.616476	0.353622	0.350167	0.233912	0.369276
0.616514	0.354612	0.35201	0.234079	0.369932
0.6209	0.354894	0.358163	0.234494	0.370472
0.622961	0.355113	0.359435	0.235319	0.37055
0.623734	0.356857	0.359984	0.235777	0.371217
0.624807	0.357867	0.361292	0.237004	0.37257
0.624813	0.358422	0.361657	0.237656	0.373399
0.626854	0.358667	0.363029	0.238114	0.373951
0.627016	0.359319	0.363754	0.23843	0.375381
0.628319	0.360052	0.368932	0.238729	0.376583
0.629571	0.360934	0.369331	0.2388	0.376603
0.62961	0.362563	0.37013	0.238806	0.376881
0.631244	0.363539	0.370575	0.239231	0.377434
0.631664	0.364462	0.372522	0.239486	0.377996
0.632486	0.364759	0.37352	0.24059	0.38084
0.633066	0.365427	0.374044	0.240616	0.382935
0.634215	0.365602	0.374579	0.240652	0.384032
0.637151	0.36639	0.378776	0.240729	0.384074
0.638163	0.367242	0.379334	0.240841	0.384582
0.640899	0.367679	0.382203	0.240915	0.385837
0.642481	0.367712	0.384381	0.241243	0.386427
0.642515	0.371224	0.386055	0.241251	0.387303
0.642548	0.371315	0.386626	0.241309	0.38777
0.644218	0.372188	0.386772	0.241496	0.387784
0.645326	0.373601	0.391338	0.241657	0.387812
0.64602	0.378018	0.391637	0.241798	0.388289
0.64633	0.378138	0.398031	0.243005	0.38913
0.646893	0.379929	0.39902	0.243648	0.389561
0.648729	0.382727	0.401889	0.244463	0.390505
0.650459	0.384214	0.404318	0.244915	0.391922
0.651183	0.385733	0.40772	0.244953	0.39293
0.652291	0.389811	0.407789	0.245784	0.393099
0.655153	0.392419	0.408428	0.246399	0.393706
0.658014	0.392715	0.40971	0.247301	0.394102
0.658499	0.394014	0.410536	0.247426	0.394349
0.66052	0.394019	0.412358	0.247892	0.394973
0.661029	0.394895	0.413209	0.248378	0.395153
0.664165	0.395741	0.4137	0.249134	0.395543
0.664827	0.399506	0.422048	0.24932	0.396041
0.665259	0.40156	0.425115	0.249903	0.396216
0.66849	0.401807	0.427263	0.25038	0.397384
0.671335	0.402349	0.429294	0.252037	0.398341
0.671724	0.404094	0.431308	0.252887	0.398882
0.671756	0.405444	0.431691	0.253088	0.399374
0.674515	0.406205	0.432452	0.253566	0.399434
0.675416	0.407041	0.433059	0.25361	0.39996
0.675986	0.412341	0.43359	0.254676	0.400027
0.677693	0.414885	0.434075	0.2549	0.400545
0.678211	0.416493	0.437469	0.254917	0.401821
0.679124	0.419266	0.437671	0.255137	0.402044
0.681499	0.420547	0.437748	0.255865	0.402233
0.681944	0.422306	0.439963	0.258719	0.402858
0.683279	0.430446	0.440587	0.258789	0.403069
0.684545	0.431766	0.440664	0.259462	0.403413
0.68842	0.432216	0.44389	0.261208	0.404862
0.689213	0.432376	0.444401	0.264996	0.405308
0.694155	0.432684	0.446582	0.266278	0.405688
0.694244	0.437115	0.44687	0.266857	0.406032
0.694894	0.437803	0.449419	0.268377	0.4066
0.69503	0.439271	0.4497	0.269946	0.406641
0.699524	0.440566	0.451957	0.270979	0.408288
0.699574	0.44725	0.452596	0.273361	0.410877
0.699774	0.452529	0.45439	0.279555	0.411657
0.701164	0.457166	0.45613	0.280164	0.411947
0.702478	0.458199	0.456484	0.284784	0.412858
0.702852	0.460117	0.458383	0.296521	0.416517
0.705103	0.460937	0.459166	0.29881	0.41888
0.705976	0.461814	0.459887	0.299587	0.419833
0.70659	0.463394	0.461319	0.300961	0.420009
0.70739	0.468403	0.463059	0.306454	0.42101
0.708902	0.479634	0.466818	0.3075	0.421384
0.710131	0.480638	0.467016	0.310429	0.421546
0.713671	0.480978	0.468516	0.312096	0.42214
0.715987	0.484821	0.470684	0.312968	0.422851
0.719867	0.488641	0.470973	0.313763	0.423881
0.722685	0.49167	0.471112	0.314481	0.42735
0.724285	0.494783	0.473652	0.315717	0.4279
0.724455	0.496532	0.476536	0.316562	0.432252
0.727311	0.508926	0.479941	0.317044	0.433435
0.728248	0.5097	0.481323	0.319953	0.433699
0.728305	0.515504	0.481723	0.32245	0.438253
0.728725	0.516838	0.481846	0.322462	0.44008
0.729949	0.517422	0.483858	0.322467	0.441561
0.732722	0.525429	0.486729	0.32669	0.441857
0.732971	0.527848	0.489741	0.327433	0.442103
0.733232	0.536209	0.489915	0.327978	0.442699
0.735564	0.545269	0.490578	0.327988	0.445201
0.735866	0.547951	0.490728	0.332917	0.448954
0.737824	0.555324	0.493097	0.333423	0.451715
0.739123	0.558413	0.49975	0.335563	0.455869
0.739969	0.560406	0.503206	0.335652	0.469751
0.742384	0.565236	0.503595	0.339326	0.469907
0.746059	0.565772	0.505748	0.34119	0.471049
0.749432	0.567302	0.50697	0.346141	0.471457
0.750246	0.571976	0.510474	0.347758	0.480346
0.751202	0.574069	0.517886	0.348699	0.482464
0.751909	0.574586	0.520355	0.350226	0.48736
0.752141	0.598361	0.528727	0.35034	0.500607
0.753416	0.60224	0.531581	0.35089
0.754289	0.615132	0.533551	0.351176
0.755981	0.617757	0.5372	0.353149
0.764385	0.622663	0.54104	0.35459
0.765009	0.627218	0.543206	0.355003
0.769117	0.629152	0.544694	0.355814
0.775172	0.651926	0.553068	0.358084
0.779021	0.675575	0.553074	0.360282
0.77926	0.681881	0.556268	0.362162
0.780389	0.685014	0.561499	0.365777
0.782349		0.561859	0.36759
0.783613		0.564985	0.372573
0.785797		0.566303	0.374098
0.788201		0.572906	0.375154
0.792883		0.579737	0.376996
0.793068		0.583792	0.379163
0.795713		0.589736	0.380949
0.802576		0.595264	0.381881
0.805004			0.382636
0.808913			0.383452
0.814638			0.384309
0.821947			0.385818
0.823279			0.388347
0.823578			0.390382
0.824113			0.393632
0.82845			0.394892
0.828521			0.398008
0.829309			0.403803
0.829375			0.405026
0.829446			0.412944
0.841525			0.416778
0.842629			0.435945
0.84811			0.43703
0.851853			0.441995
0.853696			0.442529
0.854054			0.443476
0.859305			0.447063
0.860726			0.449678
0.860915			0.454143
0.865268			0.464719
0.875878			0.470787
0.877135			0.474763
0.879156			0.476874
0.891785			0.493809
0.896588			0.495716
0.901162			0.503888
0.904732
0.910772
0.941597
0.942413

### Sheet: LC-MS
		Untreated Control-1	Untreated Control-2	Untreated Control-3
	Adenosine triphosphate	4044542	5177340	4713678	Raw values
WT	Adenosine diphosphate	20771802	24394876	23334750
	Adenosine monophosphate	40640620	39176488	47639304
	Adenosine triphosphate	0.870695	1.11456	1.01474	Normalized values
	Adenosine diphosphate	0.909695	1.06837	1.02194
	Adenosine monophosphate	0.956577	0.922115	1.12131
	Adenosine triphosphate	1341177	1433150	480190	Raw values
NTT1	Adenosine diphosphate	17574612	17524504	9278373
	Adenosine monophosphate	318449	611366	633975
	Adenosine triphosphate	0.288724	0.308524	0.103374	Normalized values
	Adenosine diphosphate	0.769675	0.767481	0.406344
	Adenosine monophosphate	0.007495	0.01439	0.014922
NTT1 Adenosine triphosphate				WT Adenosine triphosphate
Untreated Control	ATP 1 mM	ATP 5 mM		Control	ATP 1 mM	ATP 5 mM
1341177	9397150	13346871		4044542	6647358	4213688
1433150	7009880	7089628		5177340	5936308	5627106
480190	8269247	5909656		4713678	3759689	3171074
Comparison	p value	Asterisk p value
WT vs NTT1 (ATP)	0.0081	**
WT vs NTT1 (ADP)	0.0431	*
WT vs NTT1 (AMP)	<0.0001	****
NTT1 Control vs NTT1 1 mM ATP	0.0035	**
NTT1 Control vs NTT1 5 mM ATP	0.029	*
